# Non-destructive, whole-plant phenotyping reveals dynamic changes in water use efficiency, photosynthesis, and rhizosphere acidification of sorghum accessions under osmotic stress

**DOI:** 10.1101/2023.09.26.559576

**Authors:** Daniel N. Ginzburg, Jack A. Cox, Seung Y. Rhee

## Abstract

Noninvasive phenotyping can quantify dynamic plant growth processes at higher temporal resolution than destructive phenotyping and can reveal phenomena that would be missed by end-point analysis alone. Additionally, whole-plant phenotyping can identify growth conditions that are optimal for both above- and below-ground tissues. However, noninvasive, whole-plant phenotyping approaches available today are generally expensive, complex, and non-modular. We developed a low-cost and versatile approach to non-invasively measure whole-plant physiology over time by growing plants in isolated hydroponic chambers. We demonstrate the versatility of our approach by measuring whole-plant biomass accumulation, water use, and water use efficiency every two days on unstressed and osmotically-stressed sorghum accessions. We identified relationships between root zone acidification and photosynthetic efficiency on whole-plant water use efficiency over time. Our system can be implemented using cheap, basic components, requires no specific technical expertise, and is suitable for any non-aquatic vascular plant species.
