## Supplemental File 1 for "Non-destructive, whole-plant phenotyping reveals dynamic changes in water use efficiency, photosynthesis, and rhizosphere acidification of sorghum accessions under osmotic stress"

### Sheet: Sheet1
Genotype	Treatment	Days_of_measurement	Initial_pH	Final_pH	Delta_pH
BTx623	Control	2	6.5	5.88	-0.62
BTx623	Control	2	6.5	5.16	-1.34
BTx623	Control	2	6.5	5.44	-1.06
BTx623	Control	2	6.5	5.55	-0.95
BTx623	Control	2	6.5	5.41	-1.09
BTx623	Control	2	6.53	5.81	-0.72
BTx623	Control	2	6.53	5.02	-1.51
BTx623	Control	2	6.53	5.44	-1.09
BTx623	Control	2	6.53	5.34	-1.19
BTx623	Control	2	6.87	4.96	-1.91
BTx623	Control	2	6.87	5.29	-1.58
BTx623	Control	2	6.87	4.04	-2.83
BTx623	Control	4	6.52	6.28	-0.24
BTx623	Control	4	6.52	6.18	-0.34
BTx623	Control	4	6.52	6.24	-0.28
BTx623	Control	4	6.52	6.4	-0.12
BTx623	Control	4	6.52	6.42	-0.1
BTx623	Control	4	6.58	6.83	0.25
BTx623	Control	4	6.58	6.39	-0.19
BTx623	Control	4	6.58	6.64	0.06
BTx623	Control	4	6.58	6.6	0.02
BTx623	Control	4	6.76	6.13	-0.63
BTx623	Control	4	6.76	5.89	-0.87
BTx623	Control	4	6.76	4.94	-1.82
BTx623	Control	6	6.62	6.33	-0.29
BTx623	Control	6	6.62	6.34	-0.28
BTx623	Control	6	6.62	6.35	-0.27
BTx623	Control	6	6.62	6.61	-0.01
BTx623	Control	6	6.62	6.5	-0.12
BTx623	Control	6	6.56	6.82	0.26
BTx623	Control	6	6.56	6.55	-0.01
BTx623	Control	6	6.56	6.92	0.36
BTx623	Control	6	6.56	6.74	0.18
BTx623	Control	6	6.75	6.48	-0.27
BTx623	Control	6	6.75	6.4	-0.35
BTx623	Control	6	6.75	6.68	-0.07
BTx623	Control	8	6.5	6.83	0.33
BTx623	Control	8	6.5	6.35	-0.15
BTx623	Control	8	6.5	6.7	0.2
BTx623	Control	8	6.52	6.22	-0.3
BTx623	Control	8	6.52	5.92	-0.6
BTx623	Control	8	6.52	6.4	-0.12
BTx623	Control	8	6.52	6.44	-0.08
BTx623	Control	8	6.52	5.99	-0.53
BTx623	Control	8	6.54	6.83	0.29
BTx623	Control	8	6.54	6.67	0.13
BTx623	Control	8	6.54	7.01	0.47
BTx623	Control	8	6.54	6.74	0.2
BTx623	Control	8	6.77	6.52	-0.25
BTx623	Control	8	6.77	6.33	-0.44
BTx623	Control	8	6.77	6.41	-0.36
Grassl	Control	2	6.5	5.59	-0.91
Grassl	Control	2	6.5	5.89	-0.61
Grassl	Control	2	6.5	5.61	-0.89
Grassl	Control	2	6.5	5.9	-0.6
Grassl	Control	2	6.5	5.84	-0.66
Grassl	Control	2	6.53	6.04	-0.49
Grassl	Control	2	6.53	6.04	-0.49
Grassl	Control	2	6.53	5.74	-0.79
Grassl	Control	2	6.53	6.02	-0.51
Grassl	Control	2	6.87	5.38	-1.49
Grassl	Control	2	6.87	4.39	-2.48
Grassl	Control	2	6.87	4.86	-2.01
Grassl	Control	4	6.52	6.04	-0.48
Grassl	Control	4	6.52	6.47	-0.05
Grassl	Control	4	6.52	6.02	-0.5
Grassl	Control	4	6.52	5.92	-0.6
Grassl	Control	4	6.52	6.44	-0.08
Grassl	Control	4	6.58	6.73	0.15
Grassl	Control	4	6.58	6.79	0.21
Grassl	Control	4	6.58	6.61	0.03
Grassl	Control	4	6.58	6.7	0.12
Grassl	Control	4	6.76	6.52	-0.24
Grassl	Control	4	6.76	6.48	-0.28
Grassl	Control	4	6.76	6.46	-0.3
Grassl	Control	6	6.62	6.28	-0.34
Grassl	Control	6	6.62	6.6	-0.02
Grassl	Control	6	6.62	6.26	-0.36
Grassl	Control	6	6.62	6.16	-0.46
Grassl	Control	6	6.62	6.6	-0.02
Grassl	Control	6	6.75	6.51	-0.24
Grassl	Control	6	6.75	6.57	-0.18
Grassl	Control	6	6.75	6.45	-0.3
Grassl	Control	8	6.5	6.83	0.33
Grassl	Control	8	6.5	6.68	0.18
Grassl	Control	8	6.5	6.6	0.1
Grassl	Control	8	6.5	6.83	0.33
Grassl	Control	8	6.5	6.99	0.49
Grassl	Control	8	6.52	6.01	-0.51
Grassl	Control	8	6.52	6.47	-0.05
Grassl	Control	8	6.52	6.4	-0.12
Grassl	Control	8	6.52	5.78	-0.74
Grassl	Control	8	6.52	5.98	-0.54
Grassl	Control	8	6.54	6.56	0.02
Grassl	Control	8	6.54	6.77	0.23
Grassl	Control	8	6.54	6.6	0.06
Grassl	Control	8	6.54	6.67	0.13
Grassl	Control	8	6.77	6.64	-0.13
Grassl	Control	8	6.77	6.69	-0.08
Grassl	Control	8	6.77	6.71	-0.06
LTA	Control	2	6.5	5.09	-1.41
LTA	Control	2	6.5	5.25	-1.25
LTA	Control	2	6.5	4.93	-1.57
LTA	Control	2	6.5	4.95	-1.55
LTA	Control	2	6.53	5.97	-0.56
LTA	Control	2	6.53	5.56	-0.97
LTA	Control	2	6.53	4.56	-1.97
LTA	Control	2	6.53	5.18	-1.35
LTA	Control	2	6.87	4.42	-2.45
LTA	Control	2	6.87	6.37	-0.5
LTA	Control	2	6.87	5	-1.87
LTA	Control	4	6.52	5.04	-1.48
LTA	Control	4	6.52	6.31	-0.21
LTA	Control	4	6.52	6.12	-0.4
LTA	Control	4	6.52	6.14	-0.38
LTA	Control	4	6.52	5.58	-0.94
LTA	Control	4	6.58	6.3	-0.28
LTA	Control	4	6.58	6.1	-0.48
LTA	Control	4	6.58	5.51	-1.07
LTA	Control	4	6.58	6.19	-0.39
LTA	Control	4	6.76	6.14	-0.62
LTA	Control	4	6.76	5.55	-1.21
LTA	Control	4	6.76	6.07	-0.69
LTA	Control	6	6.62	6.63	0.01
LTA	Control	6	6.62	6.4	-0.22
LTA	Control	6	6.62	6.82	0.2
LTA	Control	6	6.62	6.25	-0.37
LTA	Control	6	6.62	6.82	0.2
LTA	Control	6	6.56	6.58	0.02
LTA	Control	6	6.75	6.56	-0.19
LTA	Control	6	6.75	5.96	-0.79
LTA	Control	6	6.75	6.51	-0.24
LTA	Control	8	6.5	7.05	0.55
LTA	Control	8	6.5	7.27	0.77
LTA	Control	8	6.5	6.75	0.25
LTA	Control	8	6.5	6.7	0.2
LTA	Control	8	6.5	7.05	0.55
LTA	Control	8	6.52	6.55	0.03
LTA	Control	8	6.52	6.53	0.01
LTA	Control	8	6.52	6.28	-0.24
LTA	Control	8	6.52	6.36	-0.16
LTA	Control	8	6.52	6.15	-0.37
LTA	Control	8	6.54	6.66	0.12
LTA	Control	8	6.54	6.93	0.39
LTA	Control	8	6.77	6.74	-0.03
LTA	Control	8	6.77	6.44	-0.33
LTA	Control	8	6.77	6.59	-0.18
RTx430	Control	2	6.5	5.6	-0.9
RTx430	Control	2	6.5	5.5	-1
RTx430	Control	2	6.5	5.59	-0.91
RTx430	Control	2	6.5	5.56	-0.94
RTx430	Control	2	6.53	6.09	-0.44
RTx430	Control	2	6.53	5.71	-0.82
RTx430	Control	2	6.53	5.34	-1.19
RTx430	Control	2	6.53	5.8	-0.73
RTx430	Control	2	6.87	4.93	-1.94
RTx430	Control	4	6.52	4.61	-1.91
RTx430	Control	4	6.52	6	-0.52
RTx430	Control	4	6.52	6.16	-0.36
RTx430	Control	4	6.52	6.19	-0.33
RTx430	Control	4	6.58	6.54	-0.04
RTx430	Control	4	6.58	6.32	-0.26
RTx430	Control	4	6.58	6.27	-0.31
RTx430	Control	4	6.58	6.62	0.04
RTx430	Control	4	6.76	6.62	-0.14
RTx430	Control	6	6.62	6.63	0.01
RTx430	Control	6	6.62	6.21	-0.41
RTx430	Control	6	6.62	6.44	-0.18
RTx430	Control	6	6.62	6.49	-0.13
RTx430	Control	6	6.56	6.65	0.09
RTx430	Control	6	6.56	6.54	-0.02
RTx430	Control	6	6.75	6.53	-0.22
RTx430	Control	8	6.5	6.21	-0.29
RTx430	Control	8	6.5	6.58	0.08
RTx430	Control	8	6.5	6.27	-0.23
RTx430	Control	8	6.5	6.57	0.07
RTx430	Control	8	6.5	6.85	0.35
RTx430	Control	8	6.5	6.99	0.49
RTx430	Control	8	6.52	6.51	-0.01
RTx430	Control	8	6.52	6.26	-0.26
RTx430	Control	8	6.52	6.2	-0.32
RTx430	Control	8	6.52	6.26	-0.26
RTx430	Control	8	6.54	6.67	0.13
RTx430	Control	8	6.54	6.56	0.02
RTx430	Control	8	6.54	6.61	0.07
RTx430	Control	8	6.77	6.55	-0.22
Tx7078	Control	2	6.5	5.03	-1.47
Tx7078	Control	2	6.5	4.97	-1.53
Tx7078	Control	2	6.5	4.29	-2.21
Tx7078	Control	2	6.5	5.84	-0.66
Tx7078	Control	2	6.5	4.46	-2.04
Tx7078	Control	2	6.53	5.72	-0.81
Tx7078	Control	2	6.53	5.86	-0.67
Tx7078	Control	2	6.53	5.92	-0.61
Tx7078	Control	2	6.53	5.62	-0.91
Tx7078	Control	2	6.87	4.22	-2.65
Tx7078	Control	2	6.87	5.52	-1.35
Tx7078	Control	4	6.52	5.66	-0.86
Tx7078	Control	4	6.52	6.03	-0.49
Tx7078	Control	4	6.52	6.31	-0.21
Tx7078	Control	4	6.52	6.24	-0.28
Tx7078	Control	4	6.52	6.29	-0.23
Tx7078	Control	4	6.58	6.51	-0.07
Tx7078	Control	4	6.58	6.92	0.34
Tx7078	Control	4	6.58	6.87	0.29
Tx7078	Control	4	6.58	6.97	0.39
Tx7078	Control	4	6.76	6.41	-0.35
Tx7078	Control	4	6.76	6.74	-0.02
Tx7078	Control	6	6.62	6.3	-0.32
Tx7078	Control	6	6.62	6.4	-0.22
Tx7078	Control	6	6.62	6.56	-0.06
Tx7078	Control	6	6.62	6.4	-0.22
Tx7078	Control	6	6.62	6.45	-0.17
Tx7078	Control	6	6.75	6.17	-0.58
Tx7078	Control	6	6.75	6.65	-0.1
Tx7078	Control	8	6.5	6.74	0.24
Tx7078	Control	8	6.5	6.45	-0.05
Tx7078	Control	8	6.5	7	0.5
Tx7078	Control	8	6.52	4.92	-1.6
Tx7078	Control	8	6.52	5.61	-0.91
Tx7078	Control	8	6.52	6.43	-0.09
Tx7078	Control	8	6.52	6.45	-0.07
Tx7078	Control	8	6.52	6.26	-0.26
Tx7078	Control	8	6.54	6.85	0.31
Tx7078	Control	8	6.54	6.85	0.31
Tx7078	Control	8	6.54	7.03	0.49
Tx7078	Control	8	6.54	7.08	0.54
Tx7078	Control	8	6.77	6.81	0.04
Tx7078	Control	8	6.77	6.54	-0.23
BTx623	Mannitol	2	6.52	4.87	-1.65
BTx623	Mannitol	2	6.52	5.24	-1.28
BTx623	Mannitol	2	6.52	5.19	-1.33
BTx623	Mannitol	2	6.52	5.77	-0.75
BTx623	Mannitol	2	6.52	4.37	-2.15
BTx623	Mannitol	2	6.44	5.71	-0.73
BTx623	Mannitol	2	6.44	5.84	-0.6
BTx623	Mannitol	2	6.44	4.3	-2.14
BTx623	Mannitol	2	6.44	5.14	-1.3
BTx623	Mannitol	2	7.02	6.01	-1.01
BTx623	Mannitol	2	7.02	6.13	-0.89
BTx623	Mannitol	2	7.02	5.88	-1.14
BTx623	Mannitol	4	6.55	5.99	-0.56
BTx623	Mannitol	4	6.55	5.52	-1.03
BTx623	Mannitol	4	6.55	5.49	-1.06
BTx623	Mannitol	4	6.55	5.28	-1.27
BTx623	Mannitol	4	6.55	5.66	-0.89
BTx623	Mannitol	4	6.6	5.71	-0.89
BTx623	Mannitol	4	6.6	5.09	-1.51
BTx623	Mannitol	4	6.6	5.15	-1.45
BTx623	Mannitol	4	6.6	5.31	-1.29
BTx623	Mannitol	4	6.82	5.93	-0.89
BTx623	Mannitol	4	6.82	6.43	-0.39
BTx623	Mannitol	4	6.82	6.28	-0.54
BTx623	Mannitol	6	6.65	6.19	-0.46
BTx623	Mannitol	6	6.65	5.62	-1.03
BTx623	Mannitol	6	6.65	5.82	-0.83
BTx623	Mannitol	6	6.65	5.95	-0.7
BTx623	Mannitol	6	6.65	6.22	-0.43
BTx623	Mannitol	6	6.63	5.69	-0.94
BTx623	Mannitol	6	6.63	5.8	-0.83
BTx623	Mannitol	6	6.63	5.4	-1.23
BTx623	Mannitol	6	6.63	5.73	-0.9
BTx623	Mannitol	6	6.77	5.26	-1.51
BTx623	Mannitol	6	6.77	6.15	-0.62
BTx623	Mannitol	6	6.77	5.86	-0.91
BTx623	Mannitol	8	6.5	5.61	-0.89
BTx623	Mannitol	8	6.5	6.7	0.2
BTx623	Mannitol	8	6.5	5.51	-0.99
BTx623	Mannitol	8	6.5	6.13	-0.37
BTx623	Mannitol	8	6.5	5.18	-1.32
BTx623	Mannitol	8	6.5	6.17	-0.33
BTx623	Mannitol	8	6.53	5.75	-0.78
BTx623	Mannitol	8	6.53	5.55	-0.98
BTx623	Mannitol	8	6.53	5.65	-0.88
BTx623	Mannitol	8	6.53	5.51	-1.02
BTx623	Mannitol	8	6.53	5.78	-0.75
BTx623	Mannitol	8	6.6	5.23	-1.37
BTx623	Mannitol	8	6.6	5.3	-1.3
BTx623	Mannitol	8	6.6	5.2	-1.4
BTx623	Mannitol	8	6.6	5.22	-1.38
BTx623	Mannitol	8	6.79	5.26	-1.53
BTx623	Mannitol	8	6.79	6.29	-0.5
BTx623	Mannitol	8	6.79	5.59	-1.2
Grassl	Mannitol	2	6.52	5.59	-0.93
Grassl	Mannitol	2	6.52	5.72	-0.8
Grassl	Mannitol	2	6.52	5.84	-0.68
Grassl	Mannitol	2	6.52	5.6	-0.92
Grassl	Mannitol	2	6.44	5.43	-1.01
Grassl	Mannitol	2	6.44	5.73	-0.71
Grassl	Mannitol	2	6.44	5.35	-1.09
Grassl	Mannitol	2	7.02	6.01	-1.01
Grassl	Mannitol	2	7.02	5.99	-1.03
Grassl	Mannitol	2	7.02	6.18	-0.84
Grassl	Mannitol	4	6.55	6.54	-0.01
Grassl	Mannitol	4	6.55	5.61	-0.94
Grassl	Mannitol	4	6.55	6.1	-0.45
Grassl	Mannitol	4	6.55	5.53	-1.02
Grassl	Mannitol	4	6.55	6.33	-0.22
Grassl	Mannitol	4	6.6	5.54	-1.06
Grassl	Mannitol	4	6.6	5.36	-1.24
Grassl	Mannitol	4	6.6	6.05	-0.55
Grassl	Mannitol	4	6.82	5.99	-0.83
Grassl	Mannitol	4	6.82	5.22	-1.6
Grassl	Mannitol	4	6.82	5.54	-1.28
Grassl	Mannitol	6	6.65	6.82	0.17
Grassl	Mannitol	6	6.65	6.26	-0.39
Grassl	Mannitol	6	6.65	6.56	-0.09
Grassl	Mannitol	6	6.65	5.34	-1.31
Grassl	Mannitol	6	6.65	5.88	-0.77
Grassl	Mannitol	6	6.63	5.18	-1.45
Grassl	Mannitol	6	6.63	6.36	-0.27
Grassl	Mannitol	6	6.63	6.5	-0.13
Grassl	Mannitol	6	6.77	5.78	-0.99
Grassl	Mannitol	6	6.77	5.15	-1.62
Grassl	Mannitol	6	6.77	5.11	-1.66
Grassl	Mannitol	8	6.5	5.6	-0.9
Grassl	Mannitol	8	6.5	5.78	-0.72
Grassl	Mannitol	8	6.5	5.23	-1.27
Grassl	Mannitol	8	6.5	5.39	-1.11
Grassl	Mannitol	8	6.5	6.35	-0.15
Grassl	Mannitol	8	6.5	6.39	-0.11
Grassl	Mannitol	8	6.53	6.38	-0.15
Grassl	Mannitol	8	6.53	5.41	-1.12
Grassl	Mannitol	8	6.53	6.05	-0.48
Grassl	Mannitol	8	6.53	5.58	-0.95
Grassl	Mannitol	8	6.53	5.16	-1.37
Grassl	Mannitol	8	6.6	5.16	-1.44
Grassl	Mannitol	8	6.6	5.78	-0.82
Grassl	Mannitol	8	6.6	5.56	-1.04
Grassl	Mannitol	8	6.79	5.91	-0.88
Grassl	Mannitol	8	6.79	5.18	-1.61
Grassl	Mannitol	8	6.79	5.45	-1.34
LTA	Mannitol	2	6.52	5.64	-0.88
LTA	Mannitol	2	6.52	5.06	-1.46
LTA	Mannitol	2	6.52	4.65	-1.87
LTA	Mannitol	2	6.52	4.91	-1.61
LTA	Mannitol	2	6.44	5.2	-1.24
LTA	Mannitol	2	6.44	5.11	-1.33
LTA	Mannitol	2	6.44	5.51	-0.93
LTA	Mannitol	2	7.02	5.81	-1.21
LTA	Mannitol	2	7.02	5.9	-1.12
LTA	Mannitol	4	6.55	6.33	-0.22
LTA	Mannitol	4	6.55	5.59	-0.96
LTA	Mannitol	4	6.55	5.29	-1.26
LTA	Mannitol	4	6.55	5.98	-0.57
LTA	Mannitol	4	6.6	5.51	-1.09
LTA	Mannitol	4	6.6	5.66	-0.94
LTA	Mannitol	4	6.6	5.22	-1.38
LTA	Mannitol	4	6.82	6.22	-0.6
LTA	Mannitol	4	6.82	6.15	-0.67
LTA	Mannitol	6	6.65	5.54	-1.11
LTA	Mannitol	6	6.65	5.82	-0.83
LTA	Mannitol	6	6.65	5.65	-1
LTA	Mannitol	6	6.65	5.34	-1.31
LTA	Mannitol	6	6.63	5.54	-1.09
LTA	Mannitol	6	6.63	5.59	-1.04
LTA	Mannitol	6	6.63	5.46	-1.17
LTA	Mannitol	6	6.77	5.63	-1.14
LTA	Mannitol	6	6.77	5.44	-1.33
LTA	Mannitol	8	6.5	5.28	-1.22
LTA	Mannitol	8	6.5	5.37	-1.13
LTA	Mannitol	8	6.5	5.51	-0.99
LTA	Mannitol	8	6.5	5.49	-1.01
LTA	Mannitol	8	6.53	5.6	-0.93
LTA	Mannitol	8	6.53	5.67	-0.86
LTA	Mannitol	8	6.53	5.61	-0.92
LTA	Mannitol	8	6.53	5.53	-1
LTA	Mannitol	8	6.6	5.68	-0.92
LTA	Mannitol	8	6.6	5.45	-1.15
LTA	Mannitol	8	6.6	5.28	-1.32
LTA	Mannitol	8	6.79	5.58	-1.21
LTA	Mannitol	8	6.79	5.37	-1.42
RTx430	Mannitol	2	6.52	5.58	-0.94
RTx430	Mannitol	2	6.52	5.11	-1.41
RTx430	Mannitol	2	6.52	5.2	-1.32
RTx430	Mannitol	2	6.44	4.99	-1.45
RTx430	Mannitol	2	6.44	4.93	-1.51
RTx430	Mannitol	2	6.44	5.6	-0.84
RTx430	Mannitol	2	6.44	5.73	-0.71
RTx430	Mannitol	2	7.02	6.08	-0.94
RTx430	Mannitol	2	7.02	6.12	-0.9
RTx430	Mannitol	4	6.55	5.73	-0.82
RTx430	Mannitol	4	6.55	5.62	-0.93
RTx430	Mannitol	4	6.55	5.87	-0.68
RTx430	Mannitol	4	6.6	5.59	-1.01
RTx430	Mannitol	4	6.6	5.38	-1.22
RTx430	Mannitol	4	6.6	5.67	-0.93
RTx430	Mannitol	4	6.6	5.34	-1.26
RTx430	Mannitol	4	6.82	6.21	-0.61
RTx430	Mannitol	4	6.82	6.03	-0.79
RTx430	Mannitol	6	6.65	5.39	-1.26
RTx430	Mannitol	6	6.65	5.69	-0.96
RTx430	Mannitol	6	6.65	6.58	-0.07
RTx430	Mannitol	6	6.63	5.59	-1.04
RTx430	Mannitol	6	6.63	5.65	-0.98
RTx430	Mannitol	6	6.63	6.24	-0.39
RTx430	Mannitol	6	6.63	5.96	-0.67
RTx430	Mannitol	6	6.77	5.73	-1.04
RTx430	Mannitol	6	6.77	5.47	-1.3
RTx430	Mannitol	8	6.5	6.07	-0.43
RTx430	Mannitol	8	6.5	6.29	-0.21
RTx430	Mannitol	8	6.5	5.43	-1.07
RTx430	Mannitol	8	6.5	6.36	-0.14
RTx430	Mannitol	8	6.5	5.58	-0.92
RTx430	Mannitol	8	6.5	5.42	-1.08
RTx430	Mannitol	8	6.53	5.6	-0.93
RTx430	Mannitol	8	6.53	5.33	-1.2
RTx430	Mannitol	8	6.53	5.66	-0.87
RTx430	Mannitol	8	6.6	5.49	-1.11
RTx430	Mannitol	8	6.6	5.64	-0.96
RTx430	Mannitol	8	6.6	5.9	-0.7
RTx430	Mannitol	8	6.6	5.75	-0.85
RTx430	Mannitol	8	6.79	5.74	-1.05
RTx430	Mannitol	8	6.79	5.44	-1.35
Tx7078	Mannitol	2	6.52	5.79	-0.73
Tx7078	Mannitol	2	6.52	5.06	-1.46
Tx7078	Mannitol	2	6.52	5.78	-0.74
Tx7078	Mannitol	2	6.52	5.65	-0.87
Tx7078	Mannitol	2	6.52	5.85	-0.67
Tx7078	Mannitol	2	6.44	5.65	-0.79
Tx7078	Mannitol	2	6.44	5.2	-1.24
Tx7078	Mannitol	2	6.44	5.44	-1
Tx7078	Mannitol	2	6.44	5.81	-0.63
Tx7078	Mannitol	2	6.44	5.6	-0.84
Tx7078	Mannitol	2	7.02	5.97	-1.05
Tx7078	Mannitol	2	7.02	6.1	-0.92
Tx7078	Mannitol	4	6.55	5.34	-1.21
Tx7078	Mannitol	4	6.55	5.44	-1.11
Tx7078	Mannitol	4	6.55	4.83	-1.72
Tx7078	Mannitol	4	6.55	5.63	-0.92
Tx7078	Mannitol	4	6.55	5.7	-0.85
Tx7078	Mannitol	4	6.6	5.49	-1.11
Tx7078	Mannitol	4	6.6	5.71	-0.89
Tx7078	Mannitol	4	6.6	5.33	-1.27
Tx7078	Mannitol	4	6.6	5.34	-1.26
Tx7078	Mannitol	4	6.6	5.78	-0.82
Tx7078	Mannitol	4	6.82	6.08	-0.74
Tx7078	Mannitol	4	6.82	6.28	-0.54
Tx7078	Mannitol	6	6.65	5.46	-1.19
Tx7078	Mannitol	6	6.65	6.42	-0.23
Tx7078	Mannitol	6	6.65	5.71	-0.94
Tx7078	Mannitol	6	6.65	6.64	-0.01
Tx7078	Mannitol	6	6.65	6.1	-0.55
Tx7078	Mannitol	6	6.63	6.11	-0.52
Tx7078	Mannitol	6	6.63	6.49	-0.14
Tx7078	Mannitol	6	6.63	6.24	-0.39
Tx7078	Mannitol	6	6.63	5.3	-1.33
Tx7078	Mannitol	6	6.63	5.54	-1.09
Tx7078	Mannitol	6	6.77	5.86	-0.91
Tx7078	Mannitol	6	6.77	6.04	-0.73
Tx7078	Mannitol	8	6.53	5.54	-0.99
Tx7078	Mannitol	8	6.53	5.51	-1.02
Tx7078	Mannitol	8	6.53	5.26	-1.27
Tx7078	Mannitol	8	6.53	5.44	-1.09
Tx7078	Mannitol	8	6.53	5.56	-0.97
Tx7078	Mannitol	8	6.6	5.51	-1.09
Tx7078	Mannitol	8	6.6	5.2	-1.4
Tx7078	Mannitol	8	6.6	5.23	-1.37
Tx7078	Mannitol	8	6.6	5.27	-1.33
Tx7078	Mannitol	8	6.6	5.62	-0.98
Tx7078	Mannitol	8	6.79	5.67	-1.12
Tx7078	Mannitol	8	6.79	6.02	-0.77
